# Discrimination of non-nestmate early brood in ants: behavioural and chemical analyses

**DOI:** 10.1101/2021.03.17.435807

**Authors:** Arthur de Fouchier, Chloé Leroy, Abderrahman Khila, Patrizia d’Ettorre

**Author notes:** Corresponding author: Arthur de Fouchier, IEES-Paris, Campus Pierre et Marie Curie, 4 place Jussieu, 75005 Paris FRANCE.

## Abstract

Brood is critically important in social insect colonies. It carries the colony’s fitness through delivering future reproductive adults as well as workers that will increase the colony’s workforce. Adoption of non-nestmate brood can increase the colony workforce but entails the risk of rearing unrelated sexuals or social parasites. Thus, theory would predict that ant workers will evolve the ability to discriminate between nestmate and alien brood using the chemical cues displayed at the brood’s surface. This appears especially true for eggs and first instar (L1) larvae, which require more resources before becoming adult workers compared to older brood. However, the chemical signature of ant early brood stages and its recognition by workers remains understudied. To fill this gap, we investigated the chemical basis of early brood nestmate and cross-species recognition in six ant species. We also tested the discrimination behaviour of workers in brood retrieval trials. We observed species-level cues and discrimination against hetero-specific brood. We also found that eggs and most L1 larvae displayed a colony signature. However, only some species discriminated against non-nestmate early brood. Interestingly, these species belong to genera subject to brood parasitism. We hypothesize that non-nestmate brood discrimination could arise from species adaptations against brood parasitism.
