## Supplementary Table S1 for "Discrimination of non-nestmate early brood in ants: behavioural and chemical analyses"

### Sheet: Supp Table
Supplementary table S1: Colony Identity and sample size used for chemical analyses and behavioural experiments across the different ant species
Details on the number of single eggs and L1 larvae extracted for the chemical analyses and the number of groups of ant workers used in behavioural experiments.
			Chemical analyses		Behavioral experiments
			Colony ID	Samples number	Colony ID	Number of workers groups
	Eggs	A. senilis	A02	3	D09	6
			A03	3	D13	6
			D05	3	D17	6
			D08	3	D20	6
			D19	3	D23	6
			total	15	D27	6
					total	36
		C. aethiops	Col2	3	Col9	5
			Col3	3	Col10	15
			Col8	3	Col13	15
			total	9	Col14	4
					total	39
		F. fusca	Col6	3
			Col8	3
			Col17	3
			total	9
		L. niger	Col1	3	Col1	9
			Col2	3	Col2	10
			Col4	3	Col3	7
			Col5	3	Col4	9
			Col7	3	Col5	5
			total	15	Col9	4
					Col11	8
					total	52
		M. barbarus	Col4	4	Col2	6
			Col10	4	Col4	6
			Col12	4	Col5	6
			total	12	Col6	6
					Col12	6
					Col14	6
					total	36
		T. darioi	Col2	3	Col10	12
			Col4	3	Col11	12
			Col6	3	Col13	12
			total	9	total	36
	L1 larvae	A. senilis	ColD14	4	ColA02	6
			ColD20	4	ColA03	6
			ColD27	4	ColA04	4
			total	12	ColD05	5
					ColD08	4
					ColD19	6
					total	31
		C. aethiops	Col10	4	Col2	6
			Col13	4	Col3	6
			Col14	4	Col4	4
			total	12	Col6	4
					Col7	6
					Col8	6
					total	32
		F. fusca	Col8	3
			Col10	3
			Col17	3
			total	9
		L. niger	Col1	3	Col1	6
			Col2	3	Col10	6
			Col4	3	Col2	6
			Col9	3	Col5	6
			total	12	Col7	5
					Col8	6
					Col9	5
					total	40
		M. barbarus	Col2	4	Col2	8
			Col5	4	Col5	4
			Col6	4	Col6	6
			Col14	4	Col9	2
			total	16	Col10	2
					Col11	6
					Col12	2
					Col13	6
					total	36
		T. darioi	Col10	4	Col2	8
			Col11	4	Col4	16
			Col13	4	Col6	8
			total	12	total	32
